# *Enterococcus faecium* MBBL3 Exhibits Promising Probiotic Potential and Antimicrobial Efficacy Against Bovine Mastitis-Associated *Escherichia coli and Klebsiella pneumoniae*

**DOI:** 10.1101/2025.01.07.631658

**Authors:** Naim Siddique, Md. Morshedur Rahman, Soharth Hasnat, ANM Aminoor Rahman, Anup Kumar Talukder, Md. Robiul Karim, Ziban Chandra Das, Tofazzal Islam, M. Nazmul Hoque

## Abstract

*Enterococcus faecium*, a promising probiotic, combats pathogens, supports gut health, strengthens immunity, and provides a natural approach to address the escalating global challenge of antimicrobial resistance. This study aimed to investigate the genome of *E. faecium* MBBL3, isolated from healthy cow milk, to assess its probiotic potential and antimicrobial activity against pathogens causing bovine mastitis. The strain was analyzed through whole genome sequencing, along with *in-vitro* and *in-silico* assessments were conducted to determine its antimicrobial efficacy against bovine mastitis pathogens, *Klebsiella pneumoniae* MBBL2 (*Kp* MBBL2) and *Escherichia coli* MBBL4 (*Ec* MBBL4). The genome assembly and functional annotations uncovered many important probiotic traits in MBBL3, where genome comparison revealed its high genetic similarity with other *Enterococcus* strains. MBBL3 demonstrated the ability to ferment a wide range of carbohydrates and possessed 76 carbohydrate-active enzyme-related genes, including five key CAZy families namely GH73, GH18, CBM50, CE4, and AA10. It also possessed importance genes for bile salt and acid tolerance, stress resistance, and surface adhesion. Additionally, MBBL3 contained metabolite regions involved in the biosynthesis of antimicrobial compounds such as 2,4-DAPG, aborycin, enterocin NKR-5-3B, and sodorifen, and bacteriocin gene clusters for *sactipeptides*, *Enterolysin_A*, and *UviB*. Safety assessments indicated low pathogenic potential, while *in-vitro* assays demonstrated antibiotic susceptibility and suppressed the growth of *Kp* MBBL2 and *Ec* MBBL4, respectively. Its bacteriocin compound Enterolysin_A exhibited strong molecular interactions with virulence proteins of these mastitis pathogens. Therefore, the promising probiotic potential and antimicrobial efficacy of *E. faecium* MBBL3, especially against mastitis pathogens combined with its safety, position it as a valuable candidate for therapeutic applications.

**Key points:**

- *E. faecium* MBBL3 genosme showed high similarity with other species of this genera.
- Genetic makeup of MBBL3 revealed its ability to survival and adaptation in different niches including host’s gut.
- *In-vitro* and *in-silico* study results, along with several genes linked to antimicrobials demonstrated its ability to combat against mastitis pathogens.
