## Supplementary material for "*Enterococcus faecium* MBBL3 Exhibits Promising Probiotic Potential and Antimicrobial Efficacy Against Bovine Mastitis-Associated *Escherichia coli and Klebsiella pneumoniae*": Data S1

### Sheet: Data S1
Virulence-associated proteins in E. coli MMBL4 and K. pneumoniae MBBL2
E. coli MMBL4	K. pneumoniae MBBL2
MFH5812639.1 fimbrial biogenesis usher protein [Escherichia coli]	MFH5886825.1 nitrate reductase subunit alpha [Klebsiella pneumoniae]
MFH5812680.1 tyrosine-protein kinase [Escherichia coli]	MFH5887007.1 multidrug efflux RND transporter permease subunit KexD
MFH5812793.1 HilA family transcriptional regulator YgeH [Escherichia	MFH5887164.1 nitrate reductase subunit alpha [Klebsiella pneumoniae]
MFH5813680.1 NADP-dependent phosphogluconate dehydrogenase	MFH5887197.1 VasL domain-containing protein [Klebsiella pneumoniae]
MFH5813718.1 efflux RND transporter permease AcrB [Escherichia coli]	MFH5887201.1 type VI secretion system baseplate subunit TssF
MFH5813815.1 carbamoyl-phosphate synthase large subunit [Escherichia	MFH5887218.1 DUF2345 domain-containing protein [Klebsiella
MFH5813888.1 type II secretion system protein GspE [Escherichia	MFH5887219.1 OmpA family protein [Klebsiella pneumoniae]
MFH5814193.1 two-component system sensor histidine kinase PhoQ	MFH5887221.1 type VI secretion system baseplate subunit TssK
MFH5814239.1 flagellar hook-associated protein FlgK [Escherichia	MFH5887253.1 TonB-dependent siderophore receptor [Klebsiella
MFH5814315.1 magnesium-translocating P-type ATPase [Escherichia	MFH5887396.1 ATP-dependent chaperone ClpB [Klebsiella pneumoniae]
MFH5814409.1 glucose-6-phosphate isomerase [Escherichia coli]	MFH5887486.1 multidrug efflux RND transporter permease subunit OqxB
MFH5814424.1 SopA family protein [Escherichia coli]	MFH5887787.1 type 3 fimbria usher protein MrkC [Klebsiella
MFH5814450.1 T3SS effector pentapeptide repeat protein EspX5	MFH5887800.1 fimbrial biogenesis usher protein [Klebsiella
MFH5814901.1 (2,3-dihydroxybenzoyl)adenylate synthase EntE	MFH5887804.1 EAL domain-containing protein [Klebsiella pneumoniae]
MFH5814989.1 phosphoethanolamine transferase CptA [Escherichia coli]	MFH5888036.1 type VI secretion system baseplate subunit TssF
MFH5814909.1 enterobactin non-ribosomal peptide synthetase EntF	MFH5888037.1 type VI secretion system protein TssA [Klebsiella
MFH5814998.1 flagellar protein export ATPase FliI [Escherichia coli]	MFH5888038.1 ImcF-related family protein [Klebsiella pneumoniae]
MFH5814912.1 siderophore enterobactin receptor FepA [Escherichia	MFH5888041.1 T6SS phospholipase effector Tle1-like catalytic
MFH5815533.1 ATP-dependent chaperone ClpB [Escherichia coli]	MFH5888046.1 type VI secretion system Vgr family protein [Klebsiella
MFH5815682.1 flagellar biosynthesis protein FlhA [Escherichia coli]	MFH5888047.1 type VI secretion system ATPase TssH [Klebsiella
MFH5814995.1 flagellar basal-body MS-ring/collar protein FliF	MFH5888049.1 OmpA family protein [Klebsiella pneumoniae]
MFH5815691.1 chemotaxis protein CheA [Escherichia coli]	MFH5888051.1 type VI secretion system baseplate subunit TssK
MFH5815472.1 multidrug efflux RND transporter permease subunit AcrF	MFH5888052.1 type VI secretion system contractile sheath large
MFH5816393.1 allantoinase AllB [Escherichia coli]	MFH5888139.1 TonB-dependent siderophore receptor [Klebsiella
MFH5816474.1 nitrate reductase subunit alpha [Escherichia coli]	MFH5888920.1 (2,3-dihydroxybenzoyl)adenylate synthase EntE
MFH5815689.1 methyl-accepting chemotaxis protein II [Escherichia	MFH5889323.1 CS1-pili formation C-terminal domain-containing protein
MFH5816581.1 nitrate reductase Z subunit alpha [Escherichia coli]	MFH5889324.1 fimbrial adhesin EcpD [Klebsiella pneumoniae]
MFH5815723.1 flagellar filament capping protein FliD [Escherichia	MFH5889477.1 multidrug efflux RND transporter permease subunit AcrB
MFH5816649.1 rhs element protein RhsD, partial [Escherichia coli]	MFH5889620.1 magnesium-translocating P-type ATPase [Klebsiella
MFH5816652.1 rhs element protein RhsB, partial [Escherichia coli]	MFH5890488.1 capsule assembly Wzi family protein [Klebsiella
MFH5816030.1 beta strand repeat-containing protein, partial [Escherichia coli]	MFH5890790.1 glucose-6-phosphate isomerase [Klebsiella pneumoniae]
MFH5816484.1 multidrug efflux pump RND permease MdtF [Escherichia coli]	MFH5890826.1 TonB-dependent siderophore receptor [Klebsiella
	MFH5891186.1 outer membrane usher protein [Klebsiella pneumoniae]
	MFH5891259.1 efflux RND transporter permease subunit [Klebsiella
